# RiboBA: a bias-aware probabilistic framework for robust ORF identification across diverse ribosome profiling protocols

**DOI:** 10.64898/2026.03.17.712439

**Authors:** Junyu Bai, Ruolin Yang

## Abstract

By mapping ribosome-protected fragments (RPFs) genome-wide, ribosome profiling (Ribo–seq) has uncovered extensive translation beyond conventional coding sequences, revealing non-canonical ORFs (ncORFs) with emerging roles in diverse biological processes. However, protocol-induced biases introduced during library construction can substantially distort RPF signals. Most existing ORF callers are not designed to explicitly account for such artifacts, limiting robust ncORF identification. Here, we present RiboBA, a bias-aware probabilistic framework to address this challenge. RiboBA consists of two main components: a generative module that recovers protocol-induced biases and codon-level ribosome occupancy, and a supervised module that identifies translated ORFs and initiation sites using the resulting bias-adjusted profiles. Evaluated through simulations and on a range of Ribo–seq datasets—particularly supported by cell-type-specific immunopeptidomics—RiboBA robustly recovers protocol-induced parameters and achieves superior accuracy and sensitivity in ncORF identification. Notably, RiboBA performs particularly well on RNase I libraries with attenuated three-nucleotide periodicity, as well as on MNase and nuclease P1 libraries, while maintaining competitive runtimes. In a Drosophila case study, RiboBA identifies conserved ncORFs with coding potential, including recurrent upstream translation of ThrRS and Mettl2 that suggests a potential threonine-specific translational control axis.

**Graphical Abstract:** 
