## Supplementary Table S1 for "RiboBA: a bias-aware probabilistic framework for robust ORF identification across diverse ribosome profiling protocols"

### Sheet: Sample_info_HEK293
Study	SRA	Cell line	Nuclease digestion	Ligase preferences	Note	rRNA (%)	uni-map reads
Martinez et al., 2020	SRR8449566	HEK293T	250 U RNase I / 100 µl lysate	NA	Following digestion, ribosome protected fragments (RPF) were purified from small RNA fragments using MicroSpin S-400 HR columns (GE Life Sciences) according to the TruSeq Ribo Profile Kit (Illumina). Ribo-Seq libraries were prepared utilizing the Illumina TruSeq Ribo Profile kit.	0.6426	21523005
	SRR8449567		15U TruSeq Nuclease was used to digest 30 µg RNA			0.4628	56917379
	SRR8449568		30U TruSeq Nuclease was used to digest 60 µg RNA			0.5566	16943596
Lucas et al., 2023	SRR23242344	HEK293T	RNase I	OTTR	Library generated by OTTR, F753-labeling, with UMI. Illumina NovaSeq 6000	0.6832	25858775
	SRR23242345					0.7197	25377359
	SRR23242346		P1 nuclease			0.218	31243841
	SRR23242347					0.316	46260936
Darnell et al., 2018	SRR7073124	HEK293T	MNase	NA	mRNA footprints were polyA-tailed and then reverse transcribed. RT products were purified on a 10% tbe urea polyacrylamide gel, circularized, subject to rRNA subtraction, and finally amplified by 6-12 cycles of PCR. After purification on a 10% TBE polyacrylamide gel, libraries were quantified by Agilent Tapestation. Multiplexed barcoded subsets of libraries were sequenced on an Illumina HiSeq 250…	0.3723	22908375
Calviello et al., 2016	SRR2433794	HEK293	3 μl RNase I / 120 μl lysate	3′ adaptor NN-RA3, 5′ adaptor OR5-NN	Ribosomal RNA fragments were then removed using the RiboZero Kit (Illumina, MRZH11124). Libraries were sequenced on a HiSeq 2000 device (Illumina).	0.0893	23688930

### Sheet: Sample_info_fly
Study	SRA	Cell line / Tissues	Nuclease digestion	Ligase preferences	Note	rRNA (%)	uni-map reads
Dunn JG et al., 2015	SRR942881	S2	micrococcal nuclease	NA	For ribosome profiling, 28-34mers were size-selected via gel purification. All fragments were then dephosphorylated, ligated, and reverse transcribed. The resulting cDNA was circulizarized	0.571	21389936
Zhang H et al., 2018	SRR3031124	embryo	3 U micrococcal nuclease per μg of RNA	NA	A gel slab spanning 28–32 nt (as measured by synthetic oligoribonucleotide size standards in a neighboring lane) was excised from the gel, eluted, and precipitated. Samples were depleted of rRNA by using Ribo-zero kit (Epicentre), dephosphorylated by PNK reaction (New England Biolabs) without ATP, and ligated to 3’ adapter, and purified on a 15% TBE-Urea gel. The purified RNAs were phosphorylated…	0.183236	44517734
Greenblatt EJ et al., 2019	SRR10174369	embryo	micrococcal nuclease	NA	NA	0.516205	14789148
